# Site of breast cancer metastasis is independent of single nutrient levels

**DOI:** 10.1101/2024.10.24.616714

**Authors:** Keene L. Abbott, Sonu Subudhi, Raphael Ferreira, Yetiş Gültekin, Sophie C. Steinbuch, Muhammad Bin Munim, Sophie E. Honeder, Ashwin S. Kumar, Diya L. Ramesh, Michelle Wu, Jacob A. Hansen, Sharanya Sivanand, Lisa M. Riedmayr, Mark Duquette, Ahmed Ali, Nicole Henning, Anna Shevzov-Zebrun, Florian Gourgue, Anna M. Barbeau, Millenia Waite, Tenzin Kunchok, Gino B. Ferraro, Brian T. Do, Virginia Spanoudaki, Francisco J. Sánchez-Rivera, Xin Jin, George M. Church, Rakesh K. Jain, Matthew G. Vander Heiden

## Abstract

Cancer metastasis is a major contributor to patient morbidity and mortality^1^, yet the factors that determine the organs where cancers can metastasize are incompletely understood. In this study, we quantify the absolute levels of over 100 nutrients available across multiple tissues in mice and investigate how this relates to the ability of breast cancer cells to grow in different organs. We engineered breast cancer cells with broad metastatic potential to be auxotrophic for specific nutrients and assessed their ability to colonize different organs. We then asked how tumor growth in different tissues relates to nutrient availability and tumor biosynthetic activity. We find that single nutrients alone do not define the sites where breast cancer cells can grow as metastases. Additionally, we identify purine synthesis as a requirement for tumor growth and metastasis across many tissues and find that this phenotype is independent of tissue nucleotide availability or tumor de novo nucleotide synthesis activity. These data suggest that a complex interplay of multiple nutrients within the microenvironment dictates potential sites of metastatic cancer growth, and highlights the interdependence between extrinsic environmental factors and intrinsic cellular properties in influencing where breast cancer cells can grow as metastases.
