## Supplementary Table 1 Metabolites measured in this study for "Site of breast cancer metastasis is independent of single nutrient levels"

### Sheet: Sheet1
Metabolite	Assigned pathway	Retention time (min)	m/z	Polarity mode	HMDB link
Alanine	Amino acid metabolism	9.5	90.055	pos	http://www.hmdb.ca/metabolites/HMDB0000161
Arginine	Amino acid metabolism	14.2	175.119	pos	http://www.hmdb.ca/metabolites/HMDB0000517
Argininosuccinate	Amino acid metabolism	11.7	289.115	neg	http://www.hmdb.ca/metabolites/HMDB0000052
Asparagine	Amino acid metabolism	10	133.061	pos	http://www.hmdb.ca/metabolites/HMDB0000168
Aspartate	Amino acid metabolism	10.6	132.03	neg	http://www.hmdb.ca/metabolites/HMDB0000191
Citrulline	Amino acid metabolism	10.2	176.103	pos	http://www.hmdb.ca/metabolites/HMDB0000904
Cystine	Amino acid metabolism	11.1	241.031	pos	http://www.hmdb.ca/metabolites/HMDB0000192
Glutamate	Amino acid metabolism	10.4	146.046	neg	http://www.hmdb.ca/metabolites/HMDB0000148
Glutamine	Amino acid metabolism	9.8	147.076	pos	http://www.hmdb.ca/metabolites/HMDB0000641
Glycine	Amino acid metabolism	10.1	76.0393	pos	http://www.hmdb.ca/metabolites/HMDB0000123
Histidine	Amino acid metabolism	9.2	156.077	pos	http://www.hmdb.ca/metabolites/HMDB0000177
Homocitrulline	Amino acid metabolism	9.9	190.119	pos	http://www.hmdb.ca/metabolites/HMDB0000679
Hydroxyproline	Amino acid metabolism	9.3	132.066	pos	http://www.hmdb.ca/metabolites/HMDB0000725
Isoleucine	Amino acid metabolism	6.56	132.102	pos	http://www.hmdb.ca/metabolites/HMDB0000172
Leucine	Amino acid metabolism	6	132.102	pos	http://www.hmdb.ca/metabolites/HMDB0000687
Lysine	Amino acid metabolism	13.7	147.113	pos	http://www.hmdb.ca/metabolites/HMDB0000182
Methionine	Amino acid metabolism	6.7	150.058	pos	http://www.hmdb.ca/metabolites/HMDB0000696
Ornithine	Amino acid metabolism	13.1	133.097	pos	http://www.hmdb.ca/metabolites/HMDB0000214
Phenylalanine	Amino acid metabolism	5.4	166.086	pos	http://www.hmdb.ca/metabolites/HMDB0000159
Proline	Amino acid metabolism	7.9	116.071	pos	http://www.hmdb.ca/metabolites/HMDB0000162
Serine	Amino acid metabolism	10.1	104.035	neg	http://www.hmdb.ca/metabolites/HMDB0000187
Threonine	Amino acid metabolism	9.1	120.066	pos	http://www.hmdb.ca/metabolites/HMDB0000167
Tryptophan	Amino acid metabolism	6.7	205.097	pos	http://www.hmdb.ca/metabolites/HMDB0000929
Tyrosine	Amino acid metabolism	8.1	182.081	pos	http://www.hmdb.ca/metabolites/HMDB0000158
Valine	Amino acid metabolism	7.6	118.086	pos	http://www.hmdb.ca/metabolites/HMDB0000883
Creatine	Energy metabolism	9.3	132.077	pos	http://www.hmdb.ca/metabolites/HMDB0000064
Creatinine	Energy metabolism	5	114.066	pos	http://www.hmdb.ca/metabolites/HMDB0000562
Glucose-1-phosphate	Energy metabolism	11.38	259.022	neg	http://www.hmdb.ca/metabolites/HMDB0001586
Glycerol-3-phosphate	Energy metabolism	10.85	173.021	pos	http://www.hmdb.ca/metabolites/HMDB0000126
Phosphocreatine	Energy metabolism	11	212.043	pos	http://www.hmdb.ca/metabolites/HMDB0001511
3-phosphoglycerate	Glycolysis	12.17	184.986	neg	http://www.hmdb.ca/metabolites/HMDB0000807
DHAP	Glycolysis	11	168.991	neg	http://www.hmdb.ca/metabolites/HMDB0001473
Glucose	Glycolysis	9.6	179.056	neg	http://www.hmdb.ca/metabolites/HMDB0000122
Glucose-6-phosphate	Glycolysis	12.22	259.022	neg	http://www.hmdb.ca/metabolites/HMDB0001401
Glycerate	Glycolysis	8	105.019	neg	http://www.hmdb.ca/metabolites/HMDB0000139
Lactate	Glycolysis	6.1	89.0244	neg	http://www.hmdb.ca/metabolites/HMDB0000190
Phosphoenolpyruvate	Glycolysis	12.62	166.975	neg	http://www.hmdb.ca/metabolites/HMDB0000263
Pyruvate	Glycolysis	4.8	87.0088	neg	http://www.hmdb.ca/metabolites/HMDB0000243
Acetylcarnitine	Lipid metabolism	6.3	204.123	pos	http://www.hmdb.ca/metabolites/HMDB0000201
Carnitine	Lipid metabolism	8.4	162.112	pos	http://www.hmdb.ca/metabolites/HMDB0000062
Choline	Lipid metabolism	10.5	104.107	pos	http://www.hmdb.ca/metabolites/HMDB0000097
Glycerophosphocholine	Lipid metabolism	9.67	258.11	pos	http://www.hmdb.ca/metabolites/HMDB0000086
O-phosphoethanolamine	Lipid metabolism	11.2	140.012	neg	http://www.hmdb.ca/metabolites/HMDB0000224
Phosphocholine	Lipid metabolism	10.62	184.073	pos	http://www.hmdb.ca/metabolites/HMDB0001565
UDP-GlcNAc	Lipid metabolism	11.05	606.074	neg	http://www.hmdb.ca/metabolites/HMDB0000290
Allantoin	Nucleotide metabolism	8.6	157.037	neg	http://www.hmdb.ca/metabolites/HMDB0000462
AMP	Nucleotide metabolism	9.8	346.056	neg	http://www.hmdb.ca/metabolites/HMDB0000045
CDP-choline	Nucleotide metabolism	10.87	489.115	pos	http://www.hmdb.ca/metabolites/HMDB0001413
CMP	Nucleotide metabolism	11.2	322.045	neg	http://www.hmdb.ca/metabolites/HMDB0000095
Cytidine	Nucleotide metabolism	6.63	244.093	pos	http://www.hmdb.ca/metabolites/HMDB0000089
GMP	Nucleotide metabolism	11.8	362.051	neg	http://www.hmdb.ca/metabolites/HMDB0001397
Hypoxanthine	Nucleotide metabolism	5.6	137.046	pos	http://www.hmdb.ca/metabolites/HMDB0000157
IMP	Nucleotide metabolism	11.1	349.054	pos	http://www.hmdb.ca/metabolites/HMDB0000175
Inosine	Nucleotide metabolism	6.6	269.088	pos	http://www.hmdb.ca/metabolites/HMDB0000195
Ribose-5-phosphate	Nucleotide metabolism	11.37	229.012	neg	http://www.hmdb.ca/metabolites/HMDB0001548
Thymidine	Nucleotide metabolism	3.4	241.083	neg	http://www.hmdb.ca/metabolites/HMDB0000273
UDP-glucose	Nucleotide metabolism	11.91	565.048	neg	http://www.hmdb.ca/metabolites/HMDB00286
UMP	Nucleotide metabolism	10.9	323.029	neg	http://www.hmdb.ca/metabolites/HMDB0000288
Uracil	Nucleotide metabolism	4.3	111.02	neg	http://www.hmdb.ca/metabolites/HMDB0000300
Uric acid	Nucleotide metabolism	8.8	167.021	neg	http://www.hmdb.ca/metabolites/HMDB0000289
Uridine	Nucleotide metabolism	5.3	243.062	neg	http://www.hmdb.ca/metabolites/HMDB0000296
Xanthine	Nucleotide metabolism	7.6	151.026	neg	http://www.hmdb.ca/metabolites/HMDB0000292
Asymmetric dimethylarginine	One-carbon metabolism	11.7	203.15	pos	http://www.hmdb.ca/metabolites/HMDB0001539
Betaine	One-carbon metabolism	6.5	118.086	pos	http://www.hmdb.ca/metabolites/HMDB0000043
Cystathionine	One-carbon metabolism	11.5	223.075	pos	http://www.hmdb.ca/metabolites/HMDB0000099
Dimethylglycine	One-carbon metabolism	7.4	104.071	pos	http://www.hmdb.ca/metabolites/HMDB0000092
Sarcosine	One-carbon metabolism	8.9	90.055	pos	http://www.hmdb.ca/metabolites/HMDB0000271
2-aminobutyric acid	Other	8.5	104.071	pos	http://www.hmdb.ca/metabolites/HMDB0000452
2-hydroxybutyric acid	Other	4.7	103.04	neg	http://www.hmdb.ca/metabolites/HMDB0000008
2-hydroxyglutarate	Other	11	147.03	neg	http://www.hmdb.ca/metabolites/HMDB0059655
3-hydroxybutyric acid	Other	5.6	103.04	neg	http://www.hmdb.ca/metabolites/HMDB00357
3-hydroxyisobutyric acid	Other	6.3	103.04	neg	http://www.hmdb.ca/metabolites/HMDB0000023
3-methyl-2-oxobutyrate	Other	3.4	115.04	neg	http://www.hmdb.ca/metabolites/HMDB0000019
3-methyl-2-oxopentanoic acid	Other	2.5	129.056	neg	http://www.hmdb.ca/metabolites/HMDB0000491
Acetylaspartate	Other	10.5	176.055	pos	http://www.hmdb.ca/metabolites/HMDB0000812
Acetylglutamate	Other	9.9	190.071	pos	http://www.hmdb.ca/metabolites/HMDB0001138
Acetylglutamine	Other	7.1	189.087	pos	http://www.hmdb.ca/metabolites/HMDB0006029
Acetylglycine	Other	6.7	116.035	neg	http://www.hmdb.ca/metabolites/HMDB0000532
Acetylmethionine	Other	3.5	192.069	pos	http://www.hmdb.ca/metabolites/HMDB0011745
Aminoadipate	Other	10.6	162.076	pos	http://www.hmdb.ca/metabolites/HMDB0000510
beta-alanine	Other	10	90.055	pos	http://www.hmdb.ca/metabolites/HMDB0000056
Carnosine	Other	10	227.114	pos	http://www.hmdb.ca/metabolites/HMDB0000033
Cysteic acid	Other	11.4	167.997	neg	http://www.hmdb.ca/metabolites/HMDB0002757
gamma-aminobutyric acid	Other	10	104.071	pos	http://www.hmdb.ca/metabolites/HMDB0000112
gamma-glutamyl-alanine	Other	10	219.097	pos	http://www.hmdb.ca/metabolites/HMDB0006248
gly-gly	Other	9.8	133.061	pos	http://www.hmdb.ca/metabolites/HMDB0011733
Guanidinoacetate	Other	10.3	118.061	pos	http://www.hmdb.ca/metabolites/HMDB0000128
Hypotaurine	Other	9.6	110.027	pos	http://www.hmdb.ca/metabolites/HMDB0000965
Indolelactate	Other	4.5	206.081	pos	http://www.hmdb.ca/metabolites/HMDB0000671
Kynurenine	Other	5.9	209.092	pos	http://www.hmdb.ca/metabolites/HMDB0000684
Methionine sulfoxide	Other	8.85	166.053	pos	http://www.hmdb.ca/metabolites/HMDB0002005
myo-Inositol	Other	11.2	179.056	neg	http://www.hmdb.ca/metabolites/HMDB0000211
N6-acetyllysine	Other	7.9	189.123	pos	http://www.hmdb.ca/metabolites/HMDB0000206
Pipecolate	Other	7.5	130.086	pos	http://www.hmdb.ca/metabolites/HMDB0000070
pyroglutamate-5-oxoproline	Other	7.1	128.035	neg	http://www.hmdb.ca/metabolites/HMDB0000267
Sorbitol	Other	9.08	181.072	neg	http://www.hmdb.ca/metabolites/HMDB0000247
Taurine	Other	9.6	124.007	neg	http://www.hmdb.ca/metabolites/HMDB0000251
trans-Urocanate	Other	7.3	139.05	pos	http://www.hmdb.ca/metabolites/HMDB0062562
Trimethyllysine	Other	12.6	189.16	pos	http://www.hmdb.ca/metabolites/HMDB0001325
Glutathione	Redox metabolism	10.2	308.091	pos	http://www.hmdb.ca/metabolites/HMDB0000125
Glutathione disulfide	Redox metabolism	12.6	613.159	pos	http://www.hmdb.ca/metabolites/HMDB0003337
2-oxoglutarate	TCA cycle	11.36	145.014	neg	http://www.hmdb.ca/metabolites/HMDB0062781
cis-aconitic acid	TCA cycle	13.03	173.009	neg	http://www.hmdb.ca/metabolites/HMDB0000072
Citrate	TCA cycle	13.2	191.02	neg	http://www.hmdb.ca/metabolites/HMDB0000094
Fumarate	TCA cycle	11.7	115.004	neg	http://www.hmdb.ca/metabolites/HMDB0000134
Malate	TCA cycle	11.7	133.014	neg	http://www.hmdb.ca/metabolites/HMDB0000156
Succinate	TCA cycle	11.1	117.019	neg	http://www.hmdb.ca/metabolites/HMDB0000254
Biotin	Vitamin	5.2	245.095	pos	http://www.hmdb.ca/metabolites/HMDB0000030
Niacinamide	Vitamin	3.4	123.055	pos	http://www.hmdb.ca/metabolites/HMDB0001406
Pantothenate	Vitamin	5.3	220.118	pos	http://www.hmdb.ca/metabolites/HMDB0000210
Pyridoxal	Vitamin	4.1	168.066	pos	http://www.hmdb.ca/metabolites/HMDB0001545
Riboflavin	Vitamin	4	377.146	pos	http://www.hmdb.ca/metabolites/HMDB0000244
2-oxobutyric acid		3.8	101.024	neg	http://www.hmdb.ca/metabolites/HMDB0000005
Acetylalanine		5.4	132.065	pos	http://www.hmdb.ca/metabolites/HMDB0000766
ADP		10.77	428.037	pos	http://www.hmdb.ca/metabolites/HMDB0001341
Ascorbate		9.9	175.025	neg	http://www.hmdb.ca/metabolites/HMDB0000044
ATP		11.68	505.988	neg	http://www.hmdb.ca/metabolites/HMDB0000538
Carbamoylaspartate		12.18	175.036	neg	http://www.hmdb.ca/metabolites/HMDB0000828
CDP		12.2	404.026	pos	http://www.hmdb.ca/metabolites/HMDB0001546
Coenzyme A		9.71	768.122	pos	http://www.hmdb.ca/metabolites/HMDB0001423
CTP		13	481.977	neg	http://www.hmdb.ca/metabolites/HMDB0000082
Cysteine-glycine (dipeptide)		7.2	179.048	pos	http://www.hmdb.ca/metabolites/HMDB0000078
dATP		11.02	492.008	pos	http://www.hmdb.ca/metabolites/HMDB0001532
dCTP		12.34	465.982	neg	http://www.hmdb.ca/metabolites/HMDB0000998
Deoxycytidine		5.9	228.098	pos	http://www.hmdb.ca/metabolites/HMDB0000014
dTMP		9.3	321.049	neg	http://www.hmdb.ca/metabolites/HMDB0001227
FAD		8	786.164	pos	http://www.hmdb.ca/metabolites/HMDB0001248
Folic acid		12.36	442.147	pos	http://www.hmdb.ca/metabolites/HMDB0000121
Formyl-methionine		3.8	176.039	neg	http://www.hmdb.ca/metabolites/HMDB0001015
Fructose		8.5	179.056	neg	http://www.hmdb.ca/metabolites/HMDB0000660
Fructose-1,6-bisphosphate		13.05	341.003	pos	http://www.hmdb.ca/metabolites/HMDB0001058
GDP		12.8	442.017	neg	http://www.hmdb.ca/metabolites/HMDB0001201
GTP		13.1	521.983	neg	http://www.hmdb.ca/metabolites/HMDB0001273
Homocysteine		8.2	136.043	pos	http://www.hmdb.ca/metabolites/HMDB0000742
Itaconic acid		10.8	129.019	neg	http://www.hmdb.ca/metabolites/HMDB0002092
Mannose		8.9	179.056	neg	http://www.hmdb.ca/metabolites/HMDB0000169
Methylthioadenosine		3.5	298.097	pos	http://www.hmdb.ca/metabolites/HMDB0001173
NAD+		9.9	664.116	pos	http://www.hmdb.ca/metabolites/HMDB0000902
NADP+		11.84	744.083	pos	http://www.hmdb.ca/metabolites/HMDB0000217
Orotate		7.2	155.01	neg	http://www.hmdb.ca/metabolites/HMDB0000226
p-aminobenzoate		6.8	136.04	neg	http://www.hmdb.ca/metabolites/HMDB0001392
Phenylacetylglutamine		3.5	265.118	pos	http://www.hmdb.ca/metabolites/HMDB0006344
Phosphoserine		11.6	186.016	pos	http://www.hmdb.ca/metabolites/HMDB0000272
Picolinate		5	124.039	pos	http://www.hmdb.ca/metabolites/HMDB0002243
Pyridoxine		4.19	170.081	pos	http://www.hmdb.ca/metabolites/HMDB0000239
SAH		8.6	385.129	pos	http://www.hmdb.ca/metabolites/HMDB0000939
Thiamine			266.12	pos	http://www.hmdb.ca/metabolites/HMDB0000235
UDP		11.89	402.995	neg	http://www.hmdb.ca/metabolites/HMDB0000295
UTP		12.74	482.961	neg	http://www.hmdb.ca/metabolites/HMDB0000285
