## Supplementary Table 3 Metastatic potential of auxotroph cell lines following intracardiac injections for "Site of breast cancer metastasis is independent of single nutrient levels"

### Sheet: MDA-MB-231
Tissue	Ctrl																ASNS KO
Brain	29700000	142000000	120000000	34600000	64600000	109000000	106000000									Brain	32900000	6810000	7160000	31400000
Liver	1670000000	3920000000	2910000000	4050000000	4060000000	16100000000	5200000000									Liver	3540000000	3440000000	2160000000	6350000000
Lungs	282000000	200000000	382000000	622000000	2020000000	1210000000	336000000									Lungs	341000000	341000000	40000000	544000000
Bone	100000000	299000000	1860000000	430000000	200000000	2560000000	397000000	376000000	3020000000	241000000	1750000000	8380000000	565000000	320000000		Bone	25400000	15300000	3130000	14700000	22500000	146000000	26900000	16400000
Kidney	854000000	5900000000	4900000000	2290000000	1720000000	5610000000	2310000000	1420000000	2230000000	1510000000	1930000000	9150000000	4700000000	2360000000		Kidney	498000000	244000000	159000000	131000000	849000000	305000000	214000000	563000000
Ovary	1950000000	4990000000	4320000000	3740000000	6540000	6500000000	5980000000	2370000000	3090000000	8240000000	5910000	89600000	9150000000	5480000000		Ovary	2660000000	136000000	75100000	542000000	1320000000	5290000	1440000	1990000000
Tissue	Ctrl																ASS1 KO
Brain	146000000	128000000	114000000	152000000	143000000	57500000	46200000									Brain	12300000	15400000	19300000	50000000	3380000	11500000
Liver	8770000000	3170000000	7760000000	30400000000	2490000000	8610000000	3670000000									Liver	1130000000	5100000000	1050000000	1230000000	3150000000	1160000000
Lungs	1570000000	2030000000	2050000000	1070000000	1400000000	740000000	427000000									Lungs	118000000	217000000	109000000	52100000	142000000	78600000
Bone	3040000000	226000000	989000000	1490000000	110000000	348000000	130000000	337000000	2790000000	255000000	756000000	455000000	44800000	323000000		Bone	43000000	498000000	474000000	89900000	310000000	1290000000	178000000	173000000	487000000	159000000	33900000	809000000
Kidney	7600000000	6190000000	1030000000	7200000000	4240000000	1400000000	4530000000	4630000000	4510000000	3240000000	2110000000	4530000000	1780000000	877000000		Kidney	41500000	147000000	30300000	42200000	27700000	86300000	780000000	47100000	125000000	18000000	268000000	97700000
Ovary	7790000000	2590000000	3710000000	5730000000	10700000000	1540000000	1740000000	9270000000	9200000000	4630000000	272000000	2100000000	1860000000	2420000000		Ovary	3570000	139000000	440000000	43300000	15600000	127000000	84000000	77100000	509000000	420000000	6630000	356000000
Tissue	Ctrl																PHGDH KO
Brain	146000000	128000000	114000000	152000000	143000000	57500000	46200000									Brain	763000	9590000	1040000	681000	768000	412000
Liver	8770000000	3170000000	7760000000	30400000000	2490000000	8610000000	3670000000									Liver	914000000	290000000	299000000	265000000	296000000	115000000
Lungs	1570000000	2030000000	2050000000	1070000000	1400000000	740000000	427000000									Lungs	27700000	36400000	32800000	15600000	29400000	11800000
Bone	3040000000	226000000	989000000	1490000000	110000000	348000000	130000000	337000000	2790000000	255000000	756000000	455000000	44800000	323000000		Bone	4450000	1550000	4970000	111000000	1980000	732000	37600000	14800000	2390000	1590000	3810000	22600000
Kidney	7600000000	6190000000	1030000000	7200000000	4240000000	1400000000	4530000000	4630000000	4510000000	3240000000	2110000000	4530000000	1780000000	877000000		Kidney	24000000	1010000	28600000	3310000	326000000	10500000	4100000	11800000	1240000000	2440000	603000	21600000
Ovary	7790000000	2590000000	3710000000	5730000000	10700000000	1540000000	1740000000	9270000000	9200000000	4630000000	272000000	2100000000	1860000000	2420000000		Ovary	5650000	32000000	10300000	22200000	370000	30500000	6710000	695000	1620000	1080000	328000	10500000
Tissue	Ctrl																PYCR1,2,3 KO
Brain	967000000	411000000	1090000000													Brain	67500000	23700000	24200000	172000000
Liver	13500000000	19000000000	19000000000													Liver	1160000000	2780000000	1330000000	1400000000
Lungs	2330000000	4590000000	3580000000													Lungs	236000000	356000000	97600000	58800000
Bone	306000000	1010000000	3650000000	810000000	608000000	7520000000										Bone	287000000	44100000	567000000	929000000	319000000	107000000	357000000	1220000000
Kidney	20000000000	5150000000	4870000000	22700000000	13300000000	5000000000										Kidney	264000000	304000000	309000000	39600000	1300000000	1530000000	151000000	74300000
Ovary	379000000	50100000000	8100000000	50100000000	74000000000	21100000000										Ovary	12900000000	5030000000	270000000	67800000	1800000000	191000000	776000000	498000000
Tissue	Ctrl																DHODH KO
Brain	24950000	3155000	76960000	77940000	102000000	110300000	96810000									Brain	629700	516200	1105000	9243000	630600	747300
Liver	5779000000	452900000	10070000000	13210000000	5850000000	6986000000	20000000000									Liver	421700000	196400000	82270000	188500000	133900000	300600000
Lungs	2130600000	48950000	500500000	407500000	702800000	2478000000	729400000									Lungs	72220000	26512000	7589000	168000000	29862000	32034000
Bone	62620000	12390000	7248000000	4363000000	1037000000	318900000	2806000000	1812000000	13500000	1088000000	6684000000	2412000000	6781000000	4648000000		Bone	959900	3349000	7939000	8195000	5860000	9571000	2163000	4198000	10200000	8504000	4420000	18160000
Kidney	16340000000	101200000	5905000000	1937000000	5908000000	7004000000	2937000000	2911000000	95980000	2832000000	934700000	12460000000	3731000000	3919000000		Kidney	12960000	11320000	892000	2179000	14480000	19040000	1576000	17390000	1239000	4355000	15940000	6436000
Ovary	25100000	2207000	62470000	156300000	13200000	12620000	26120000	15110000	643500	32850000	12340000	13330000	77540000	23930000		Ovary	356600	1928000	6690000	232900	184100	9675000	389100	464200	3168000	344900	100000	238000
Tissue	Ctrl																GART KO
Brain	29700000	142000000	120000000	34600000	64600000	109000000	106000000									Brain	85700	323000	387000	110000	66500	176000	148000
Liver	1670000000	3920000000	2910000000	4050000000	4060000000	16100000000	5200000000									Liver	314000	556000	2260000	713000	999000	5100000	452000
Lungs	282000000	200000000	382000000	622000000	2020000000	1210000000	336000000									Lungs	65100	150000	377000	752000	335000	350000	664000
Bone	100000000	299000000	1860000000	430000000	200000000	2560000000	397000000	376000000	3020000000	241000000	1750000000	8380000000	565000000	320000000		Bone	74200	126000	61100	928000	449000	3990000	358000	35400	357000	71500	692000	3300000	2170000	174000
Kidney	854000000	5900000000	4900000000	2290000000	1720000000	5610000000	2310000000	1420000000	2230000000	1510000000	1930000000	9150000000	4700000000	2360000000		Kidney	45800	74900	189000	274000	58100	989000	311000	29000	56400	100000	204000	24700	149000	183000
Ovary	1950000000	4990000000	4320000000	3740000000	6540000	6500000000	5980000000	2370000000	3090000000	8240000000	5910000	89600000	9150000000	5480000000		Ovary	22600	756000	255000	264000	109000	1680000	681000	10200	48500	2150000	219000	58100	8600000	10100000
Each value represents total flux (photons/sec) of MDA-MB-231-Fluc metastases present in each tissue at endpoint
Boxed values are from the same experiment, and mice were euthanized on the same day.
MDA-MB-231 and HCC1806 were injected into female NSG mice, EO771 were injected into female C57BL/6J mice

### Sheet: HCC1806
Tissue	Ctrl														Tissue	ASNS KO
Brain	4770000	26800000	17400000	13400000	19600000										Brain	8580000	8680000	114000000	2240000	9400000	15900000
Liver	240000000	179000000	199000000	235000000	120000000										Liver	216000000	174000000	90700000	49400000	122000000	77700000
Lungs	77700000	78400000	268000000	39800000	28700000										Lungs	46100000	10500000	13000000	10300000	20800000	6080000
Bone	726000000	6270000000	2570000000	7340000000	4750000000	3080000000	341000000	14000000000	5270000000	10900000000					Bone	661000000	122000000	101000000	485000000	295000000	579000000	543000000	184000000	204000000	1610000000	1180000000	42800000
Kidney	557000000	468000000	282000000	1890000000	1560000000	535000000	1980000000	89300000	2440000000	1130000000					Kidney	100000000	45400000	58300000	71200000	429000000	283000000	76900000	801000000	224000000	102000000	349000000	82000000
Ovary	243000000	103000000	1120000000	762000000	63500000	176000000	175000000	742000000	401000000	454000000					Ovary	494000000	71700000	44700000	280000000	1880000000	564000000	1440000000	215000000	829000000	178000000	961000000	531000000
Tissue	Ctrl														Tissue	ASS1 KO
Brain	104000000	21700000	17000000												Brain	45200000	11500000	28300000	8370000
Liver	139000000	42900000	135000000												Liver	1460000000	50100000	164000000	490000000
Lungs	87000000	31900000	46600000												Lungs	81200000	110000000	34400000	51800000
Bone	570000000	9950000000	43100000	1540000000	2050000000	5080000000									Bone	1710000000	7370000	137000000	170000000	1500000000	1790000000	31000000	2690000000
Kidney	101000000	104000000	1750000000	1770000000	847000000	85000000									Kidney	5020000000	275000000	432000000	64100000	3070000000	288000000	591000000	948000000
Ovary	718000000	372000000	2810000000	5860000000	2370000000	1280000000									Ovary	3810000000	816000000	5150000000	87700000	5350000000	366000000	5180000000	280000000
Tissue	Ctrl														Tissue	PHGDH KO
Brain	4770000	26800000	17400000	13400000	19600000										Brain	11200000	9130000	3730000	7790000	4690000	13900000	12200000
Liver	240000000	179000000	199000000	235000000	120000000										Liver	233000000	110000000	126000000	50100000	124000000	197000000	150000000
Lungs	77700000	78400000	268000000	39800000	28700000										Lungs	12300000	13300000	9130000	2520000	6020000	6620000	2540000
Bone	726000000	6270000000	2570000000	7340000000	4750000000	3080000000	341000000	14000000000	5270000000	10900000000					Bone	571000000	180000000	17200000	522000000	189000000	1410000000	129000000	175000000	1870000000	70400000	1500000000	991000000	536000000	38800000
Kidney	557000000	468000000	282000000	1890000000	1560000000	535000000	1980000000	89300000	2440000000	1130000000					Kidney	305000000	649000000	223000000	408000000	367000000	1800000000	62900000	514000000	1060000000	194000000	122000000	1980000000	543000000	425000000
Ovary	243000000	103000000	1120000000	762000000	63500000	176000000	175000000	742000000	401000000	454000000					Ovary	367000000	1780000000	177000000	221000000	391000000	2740000000	183000000	1140000000	79100000	337000000	683000000	806000000	285000000	229000000
Tissue	Ctrl														Tissue	PYCR1,2,3 KO
Brain	104000000	21700000	17000000												Brain	19400000	14500000	4460000
Liver	139000000	42900000	135000000												Liver	237000000	478000000	217000000
Lungs	87000000	31900000	46600000												Lungs	22000000	27300000	22800000
Bone	570000000	9950000000	43100000	1540000000	2050000000	5080000000									Bone	377000000	1510000000	2860000000	366000000	720000000	732000000
Kidney	101000000	104000000	1750000000	1770000000	847000000	85000000									Kidney	2250000000	1590000000	1030000000	983000000	1250000000	180000000
Ovary	718000000	372000000	2810000000	5860000000	2370000000	1280000000									Ovary	307000000	160000000	176000000	3220000000	1150000000	191000000
Tissue	Ctrl														Tissue	DHODH KO
Brain	104000000	21700000	17000000												Brain	1300000	1200000	505000	49700
Liver	139000000	42900000	135000000												Liver	13000000	13800000	5800000	3710000
Lungs	87000000	31900000	46600000												Lungs	2490000	1340000	777000	1360000
Bone	570000000	9950000000	43100000	1540000000	2050000000	5080000000									Bone	1150000000	2410000	24600000	69500000	269000000	908000	208000000	2240000
Kidney	101000000	104000000	1750000000	1770000000	847000000	85000000									Kidney	105000000	2540000	1520000	544000	5480000	6030000	9740000	1120000
Ovary	718000000	372000000	2810000000	5860000000	2370000000	1280000000									Ovary	172000000	114000000	20500000	15800000	1270000	149000000	648000	17500000
Tissue	Ctrl														Tissue	GART KO
Brain	4770000	26800000	17400000	13400000	19600000										Brain	86500	60700	22200	894000	297000	426000	30300
Liver	240000000	179000000	199000000	235000000	120000000										Liver	16300000	8490000	4100000	5740000	15900000	11700000	2140000
Lungs	77700000	78400000	268000000	39800000	28700000										Lungs	207000	102000	62300	60300	184000	213000	44500
Bone	726000000	6270000000	2570000000	7340000000	4750000000	3080000000	341000000	14000000000	5270000000	10900000000					Bone	249000	169000	32600	2260000	155000	77100	357000	707000	186000	56200	261000	134000	143000	130000
Kidney	557000000	468000000	282000000	1890000000	1560000000	535000000	1980000000	89300000	2440000000	1130000000					Kidney	20400	254000	26900	14500	25300	14300	14300	21200	35300	25900	176000	25700	23100	12500
Ovary	243000000	103000000	1120000000	762000000	63500000	176000000	175000000	742000000	401000000	454000000					Ovary	216000	28500	174000	36900	601000	93200	24900	56800	25900	109000	40300	111000	27200	43000
Each value represents total flux (photons/sec) of HCC1806-Fluc metastases present in each tissue at endpoint
Boxed values are from the same experiment, and mice were euthanized on the same day.
MDA-MB-231 and HCC1806 were injected into female NSG mice, EO771 were injected into female C57BL/6J mice

### Sheet: EO771
Tissue	Ctrl															Tissue	Asns KO
Brain	67000000	180100000	1139000000	116300000	42110000	94250000	87960000									Brain	194700000	12380000	160000000	146800000	53100000
Liver	213200000	174600000	24810000	370700000	655200000	145300000	89540000									Liver	252600000	140000000	780500000	1023000000	110000000
Lungs	41050000	30660000	17190000	76230000	67970000	164300000	48580000									Lungs	223100000	24150000	164200000	1251000000	88780000
Bone	115000000	508000000	287000000	1050000000	238000000	195000000	542000000	567000000	245000000	38700000	720000000	781000000	659000000	135000000		Bone	111000000	36300000	161000000	2060000000	484000000	375000000	41400000	1520000000	4990000000	127000000
Kidney	2290000000	11800000000	9550000000	13500000000	35500000000	13700000000	15800000000	12800000000	6860000000	1260000000	6590000000	3820000000	12700000000	13500000000		Kidney	12000000000	5990000000	61200000000	19100000000	15500000000	10500000000	3190000000	10700000000	39900000000	6000000000
Ovary	12900000000	6330000000	896000000	14000000000	11200000000	1930000000	3830000000	7970000000	7990000000	656000000	NA	6660000000	12700000000	15000000000		Ovary	24300000000	6250000000	18800000000	36800000000	15900000000	16000000000	28100000	20600000000	8740000000	8220000000
Tissue	Ctrl															Tissue	Ass1 KO
Brain	12580000	105600000	51430000	151400000	110900000											Brain	127500000	26500000	242300000	34350000	121400000	25710000
Liver	59010000	60920000	2529000000	2072000000	1571000000											Liver	113700000	58160000	2327000000	46890000	7760000	210900000
Lungs	16230000	6260000	199800000	457100000	307300000											Lungs	46500000	17760000	135300000	11430000	16430000	10830000
Bone	85100000	115000000	269000000	190000000	758000000	1000000000	43500000	774000000	274000000	138000000						Bone	63500000	42800000	304000000	121000000	9730000	721000000	66700000	32000000	233000000	77900000	117000000	641000000
Kidney	7500000000	9760000000	48400000000	22500000000	75700000000	11600000000	16800000000	20700000000	20400000000	13500000000						Kidney	11900000000	6820000000	26700000000	19500000000	347000000	807000000	7290000000	474000000	40000000000	7850000000	922000000	10000000000
Ovary	22900000	20100000	18400000000	31500000000	52900000	16700000	61300000	5070000000	192000000	43300000						Ovary	3850000000	2170000000	22800000000	7090000000	2020000	1370000000	13200000000	4100000000	20000000000	129000000	2420000	83400000
Tissue	Ctrl															Tissue	Phgdh KO
Brain	12580000	105600000	51430000	151400000	110900000											Brain	190900000	37000000	240700000	261700000	239800000	245800000
Liver	59010000	60920000	2529000000	2072000000	1571000000											Liver	173700000	84740000	1683000000	11970000000	66650000	2215000000
Lungs	16230000	6260000	199800000	457100000	307300000											Lungs	36000000	33510000	110400000	115600000	50750000	132400000
Bone	85100000	115000000	269000000	190000000	758000000	1000000000	43500000	774000000	274000000	138000000						Bone	126000000	103000000	960000000	58300000	124000000	329000000	193000000	156000000	593000000	162000000	77400000	162000000
Kidney	7500000000	9760000000	48400000000	22500000000	75700000000	11600000000	16800000000	20700000000	20400000000	13500000000						Kidney	4960000000	6160000000	18200000000	29400000000	4810000000	6320000000	13100000000	32800000000	21900000000	18200000000	25200000000	15400000000
Ovary	22900000	20100000	18400000000	31500000000	52900000	16700000	61300000	5070000000	192000000	43300000						Ovary	16300000000	1690000000	53400000000	157000000	9530000000	30900000000	10700000000	5770000000	21400000000	31200000000	76700000	227000000
Tissue	Ctrl															Tissue	Pycr1,2,3 KO
Brain	22900000	173000000	147000000	161000000	274000000											Brain	32700000	65600000	3360000	27400000	75200000	38300000	211000000
Liver	33100000	1860000000	145000000	10600000000	10100000000											Liver	64000000	898000000	9040000	62600000	457000000	111000000	164000000
Lungs	25800000	250000000	134000000	279000000	350000000											Lungs	44800000	489000000	2600000	43300000	649000000	46500000	114000000
Bone	55500000	1790000000	134000000	1020000000	215000000	314000000	252000000	105000000	202000000	1430000000						Bone	410000000	233000000	10200000	1190000000	124000000	57100000	75900000	61300000	257000000	13500000	1060000000	1510000000	61200000	95900000
Kidney	3990000000	13400000000	13700000000	50900000000	27100000000	7360000000	11300000000	6650000000	17600000000	44700000000						Kidney	16200000000	5240000000	4980000000	7020000000	13000000000	5230000000	7910000000	6590000000	54000000000	773000000	10600000000	5790000000	8320000000	714000000
Ovary	70700000	23900000000	7940000000	1870000000	2980000000	8760000	12800000000	4400000000	1600000000	5850000000						Ovary	6480000000	236000000	4850000	8940000000	15300000000	11100000000	14500000000	65200000	37800000	3370000	41900000	2000000000	55300000	27400000000
Tissue	Ctrl															Tissue	Dhodh KO
Brain	122000000	228000000	260000000													Brain	188000000	219000000	236000000	220000000	322000000
Liver	1390000000	1110000000	89000000													Liver	127000000	177000000	202000000	461000000	365000000
Lungs	310000000	147000000	85300000													Lungs	53500000	229000000	274000000	82900000	258000000
Bone	453000000	2310000000	63300000	3020000000	776000000	69600000										Bone	4380000000	1810000000	338000000	2410000000	5820000000	3190000000	2430000000	2850000000	1290000000	11500000000
Kidney	14100000000	34600000000	4220000000	21500000000	43300000000	287000000										Kidney	4510000000	5720000000	14800000000	12700000000	15700000000	4670000000	7970000000	5780000000	15200000000	14600000000
Ovary	16200000000	13200000000	52600000	6780000000	16000000000	16800000										Ovary	6980000000	19300000000	13800000000	33200000000	48800000000	16400000000	20400000000	17000000000	17400000000	80700000000
Tissue	Ctrl															Tissue	Gart KO
Brain	122000000	228000000	260000000													Brain	183000	93500	580000	75100	451000	1470000
Liver	1390000000	1110000000	89000000													Liver	17200000	661000	621000	210000	442000	7560000
Lungs	310000000	147000000	85300000													Lungs	6380000	208000	614000	240000	1450000	21100000
Bone	453000000	2310000000	63300000	3020000000	776000000	69600000										Bone	459000000	126000000	296000000	25200000	782000	1550000	2030000	5990000	2440000	1640000	60400000	1390000
Kidney	14100000000	34600000000	4220000000	21500000000	43300000000	287000000										Kidney	1130000	277000	892000	73800	1770000	354000	1390000	172000	519000	50000	117000	243000
Ovary	16200000000	13200000000	52600000	6780000000	16000000000	16800000										Ovary	2440000	24500	136000	53000	24300	1980000	1240000	52900	221000	16900	125000	1410000
Each value represents total flux (photons/sec) of EO771-Fluc metastases present in each tissue at endpoint
Boxed values are from the same experiment, and mice were euthanized on the same day.
NA: value missing, tissue not found
MDA-MB-231 and HCC1806 were injected into female NSG mice, EO771 were injected into female C57BL/6J mice
