## Supplementary Table 4 Tumor growth of auxotroph cell lines following intracranial or MFP injections for "Site of breast cancer metastasis is independent of single nutrient levels"

### Sheet: Sheet1
MDA-MB-231 Brain tumor				MDA-MB-231 MFP tumor				HCC1806 Brain tumor				HCC1806 MFP tumor				EO771 Brain tumor
Day post-injection	Ctrl	ASNS KO		Day post-injection	Ctrl	ASNS KO		Day post-injection	Ctrl	ASNS KO		Day post-injection	Ctrl	ASNS KO		Day post-injection	Ctrl	Asns KO
28	114514	21696		54	78944112	44406		33	38591784	47894172		25	203030648	119620608		16	862515	216405
28	7229452	176868		54	20445736	57335		33	41131340	53486452		25	406847960	183747144		16	620194	126217
28	5219015	7764		54	51204476	114382		33		64800196		25	393109624	261375256		16	1375158	296001
28	7569079	7761		54	77452416	1003979						25	317667416	157945240		16	896710	55997
28	6000895	313706		54	30495182	211120						25	771932312	486380984		16	1164908	35630
28	163324	136203		54		103601						25	734970776	226833096		16	83943	147748
28	8780470	14704										25		170325016		16	14205	1003853
28	12193554	986254
MDA-MB-231 Brain tumor				MDA-MB-231 MFP tumor				HCC1806 Brain tumor				HCC1806 MFP tumor				EO771 Brain tumor
Day post-injection	Ctrl	ASS1 KO		Day post-injection	Ctrl	ASS1 KO		Day post-injection	Ctrl	ASS1 KO		Day post-injection	Ctrl	ASS1 KO		Day post-injection	Ctrl	Ass1 KO
28	114514	6749312		54	78944112	1025159		33	38591784	390913		29	348031648	74804480		16	862515	4499297
28	7229452	6689		54	20445736	142902		33	41131340	4846		29	619279104	8426073		16	620194	1759855
28	5219015	114861		54	51204476	763660		33		10629		29	640722688	134218256		16	1375158	6297343
28	7569079	5856536		54	77452416	208693						29	526505984	180427392		16	896710	3565911
28	6000895	5644957		54	30495182	2235182						29	870851072	11549826		16	1164908	231983
28	163324	444417		54		11986						29	370786624	5669987		16	83943
28	8780470	5564732										29		12146557		16	14205
28	12193554	6262199
MDA-MB-231 Brain tumor				MDA-MB-231 MFP tumor				HCC1806 Brain tumor				HCC1806 MFP tumor				EO771 Brain tumor
Day post-injection	Ctrl	PHGDH KO		54	Ctrl	PHGDH KO		Day post-injection	Ctrl	PHGDH KO		Day post-injection	Ctrl	PHGDH KO		Day post-injection	Ctrl	Phgdh KO
28	114514	1719961		54	78944112	1338778		28	8159410	1458399		22	4875	559121		16	20769	1367
28	7229452	1509249		54	20445736	640544		28	3968320	2870150		22	5791415	149281		16	89609	919251
28	5219015	1401517		54	51204476	24046		28	6247682	9764812		22	216000	8803408		16	1542061	824
28	7569079	1927024		54	77452416	876946		28	6938338	167657		22	5427424	6033381		16	268488	4868645
28	6000895	6901		54	30495182	5222644		28	9084030	4660548		22	19908	8203687		16	16283068	4424183
28	163324	7632						28	12619710	4894107		22	3435249	3632378		16	732337	226016
28	8780470	1097						28	8376480	2965746		22	8105665	3103209		16	11189	196839
28	12193554							28	1102810	206014		22	11589266	713024		16	890257	215669
								28		2863208		22	78679	1453482		16	24609	770
												22	5142618	3157802		16	1208069	1623958
MDA-MB-231 Brain tumor				MDA-MB-231 MFP tumor				HCC1806 Brain tumor				HCC1806 MFP tumor				EO771 Brain tumor
Day post-injection	Ctrl	PYCR1,2,3 KO		Day post-injection	Ctrl	PYCR1,2,3 KO		Day post-injection	Ctrl	PYCR1,2,3 KO		Day post-injection	Ctrl	PYCR1,2,3 KO		Day post-injection	Ctrl	Pycr1,2,3 KO
28	114514	508777		54	78944112	19157984		33	38591784	2556437		29	348031648	528321696		13	1125350	818602
28	7229452	3938369		54	20445736	3738173		33	41131340	871725		29	619279104	318861600		13	2353318	1505603
28	5219015	3669833		54	51204476	11259908		33		1067325		29	640722688	366827264		13	539	197034
28	7569079	199621		54	77452416	22607436						29	526505984	382992064		13	8410	20333
28	6000895	4636671		54	30495182	28083410						29	870851072	567717376		13	831847	2346611
28	163324	206520		54		61062684						29	370786624	256442224		13	1824537	2828884
28	8780470	5877194										29		65319568		13	210773	1580372
28	12193554	348750														13	153478	1164676
																13	474650	608794
																13	188890
MDA-MB-231 Brain tumor				MDA-MB-231 MFP tumor				HCC1806 Brain tumor				HCC1806 MFP tumor				EO771 Brain tumor
Day post-injection	Ctrl	DHODH KO		Day post-injection	Ctrl	DHODH KO		Day post-injection	Ctrl	DHODH KO		Day post-injection	Ctrl	DHODH KO		Day post-injection	Ctrl	Dhodh KO
28	114514	6715		54	78944112	228663		33	38591784	4797971		29	348031648	149449728		16	862515	1330
28	7229452	23068		54	20445736	1180421		33	41131340	940325		29	619279104	73612408		16	620194	2049
28	5219015	1744		54	51204476	298730		33		2394130		29	640722688	9525423		16	1375158	1028
28	7569079	95164		54	77452416	1828793		33		2868920		29	526505984	15600350		16	896710	2734
28	6000895	209691		54	30495182	26245		33		585507		29	870851072	49760732		16	1164908	1192
28	163324	157857		54		1234020						29	370786624	33183854		16	83943	1604
28	8780470	12901										29		18223010		16	14205	21168
28	12193554	1002073										29		316572512		16		1084
MDA-MB-231 Brain tumor				MDA-MB-231 MFP tumor				HCC1806 Brain tumor				HCC1806 MFP tumor				EO771 Brain tumor
Day post-injection	Ctrl	GART KO		Day post-injection	Ctrl	GART KO		Day post-injection	Ctrl	GART KO		Day post-injection	Ctrl	GART KO		Day post-injection	Ctrl	Gart KO
28	114514	24885		54	78944112	2280		28	8159410	1191		22	4875	4993		16	20769	1646
28	7229452	20961		54	20445736	1889		28	3968320	1694		22	5791415	823		16	89609	2404
28	5219015	20340		54	51204476	1596		28	6247682	2790		22	216000	3246		16	1542061	4583
28	7569079	3695		54	77452416	4711		28	6938338	1886		22	5427424	711		16	268488	2092
28	6000895	998901		54	30495182	2874		28	9084030	982		22	19908	700		16	16283068	5089
28	163324	1655						28	12619710	3002		22	3435249	786		16	732337	1968
28	8780470	5783						28	8376480	32260		22	8105665	807		16	11189	1731
28	12193554	1152209						28	1102810	6057		22	11589266	785		16	890257	829
								28		3674		22	78679	678		16	24609	11745
								28		1047		22	5142618	840		16	1208069
Each value represents blood luminescence of mice bearing MDA-MB-231-Gluc, HCC1806-Gluc, or EO771-Gluc tumors.
MDA-MB-231 and HCC1806 were injected into female NSG mice, EO771 were injected into female C57BL/6J mice
