## Supplementary Table 6 Primer sequences used in this study for "Site of breast cancer metastasis is independent of single nutrient levels"

### Sheet: Sheet1
Organism	Gene	sgRNA #	sgRNA sequence	Primer 1, 5′ -> 3′	Primer 2, 5′ -> 3′
Non-targeting control	NTC	1	ACGGAGGCTAAGCGTCGCAA	caccgACGGAGGCTAAGCGTCGCAA	aaacTTGCGACGCTTAGCCTCCGTc
Non-targeting control	NTC	2	CGCTTCCGCGGCCCGTTCAA	caccgCGCTTCCGCGGCCCGTTCAA	aaacTTGAACGGGCCGCGGAAGCGc
Human	ASNS	1	TTGTCATAGAGGGCGTGCAG	caccgTTGTCATAGAGGGCGTGCAG	aaacCTGCACGCCCTCTATGACAAc
Human	ASNS	2	AAATGGCAAAGTTGCATCCG	caccgAAATGGCAAAGTTGCATCCG	aaacCGGATGCAACTTTGCCATTTc
Human	ASS1	1	CTTCCCGTAGGTGTTCATTG	caccgCTTCCCGTAGGTGTTCATTG	aaacCAATGAACACCTACGGGAAGc
Human	ASS1	2	TATGTGTCCCACGGCGCCAC	caccgTATGTGTCCCACGGCGCCAC	aaacGTGGCGCCGTGGGACACATAc
Human	PHGDH	1	GCTGAGAAACTCCAGGTGGT	caccgGCTGAGAAACTCCAGGTGGT	aaacACCACCTGGAGTTTCTCAGCc
Human	PHGDH	2	TGGATCTGGAGGCCGCAACA	caccgTGGATCTGGAGGCCGCAACA	aaacTGTTGCGGCCTCCAGATCCAc
Human	PYCR1/2	1	GATGCCGTCACGGGGCTCAG	caccgGATGCCGTCACGGGGCTCAG	aaacCTGAGCCCCGTGACGGCATCc
Human	PYCR1/2	2	GTCACGGGGCTCAGTGGCAG	caccgGTCACGGGGCTCAGTGGCAG	aaacCTGCCACTGAGCCCCGTGACc
Human	PYCR3	1	TGGATGGGCGGTGAGCGCAG	caccgTGGATGGGCGGTGAGCGCAG	aaacCTGCGCTCACCGCCCATCCAc
Human	PYCR3	2	CCCACGAAGCCCACGCGCCG	caccgCCCACGAAGCCCACGCGCCG	aaacCGGCGCGTGGGCTTCGTGGGc
Human	DHODH	1	CTGTTCGCTTCACCTCCCTG	caccgCTGTTCGCTTCACCTCCCTG	aaacCAGGGAGGTGAAGCGAACAGc
Human	DHODH	2	ATAGAAACGCTCATCTCCCG	caccgATAGAAACGCTCATCTCCCG	aaacCGGGAGATGAGCGTTTCTATc
Human	GART	1	GTACTTATAATTGGCAGTGG	caccgGTACTTATAATTGGCAGTGG	aaacCCACTGCCAATTATAAGTACc
Human	GART	2	GGCAGTGCCTGCGTTTCCTG	caccgGGCAGTGCCTGCGTTTCCTG	aaacCAGGAAACGCAGGCACTGCCc
Mouse	Asns	1	GAATGCAGCCGATAAGAGTG	caccgGAATGCAGCCGATAAGAGTG	aaacCACTCTTATCGGCTGCATTCc
Mouse	Asns	2	GCGATGAAGATCGCGCACAG	caccgGCGATGAAGATCGCGCACAG	aaacCTGTGCGCGATCTTCATCGCc
Mouse	Ass1	1	TGCAGGTCATCGCTCCCTGG	caccgTGCAGGTCATCGCTCCCTGG	aaacCCAGGGAGCGATGACCTGCAc
Mouse	Ass1	2	TGATCTGATGGAGTATGCAA	caccgTGATCTGATGGAGTATGCAA	aaacTTGCATACTCCATCAGATCAc
Mouse	Phgdh	1	TGAGCCCGGAATACGAGCAG	caccgTGAGCCCGGAATACGAGCAG	aaacCTGCTCGTATTCCGGGCTCAc
Mouse	Phgdh	2	GGTGCTCCCTACCAAGCCGT	caccgGGTGCTCCCTACCAAGCCGT	aaacACGGCTTGGTAGGGAGCACCc
Mouse	Pycr1	1	CCCCTCCCGTACCACGACCG	caccgCCCCTCCCGTACCACGACCG	aaacCGGTCGTGGTACGGGAGGGGc
Mouse	Pycr1	2	AAGCCTCCTGCATCCGTACA	caccgAAGCCTCCTGCATCCGTACA	aaacTGTACGGATGCAGGAGGCTTc
Mouse	Pycr2	1	CTGCATGACCAACACGCCCG	caccgCTGCATGACCAACACGCCCG	aaacCGGGCGTGTTGGTCATGCAGc
Mouse	Pycr2	2	GATGCTATCACCGGGCTCAG	caccgGATGCTATCACCGGGCTCAG	aaacCTGAGCCCGGTGATAGCATCc
Mouse	Pycr3	1	CGCAATACTCGTGTGTTCGG	caccgCGCAATACTCGTGTGTTCGG	aaacCCGAACACACGAGTATTGCGc
Mouse	Pycr3	2	ACCGGTGTGGATATCTACGT	caccgACCGGTGTGGATATCTACGT	aaacACGTAGATATCCACACCGGTc
Mouse	Dhodh	1	GAGTCCTGAAACGTAGCTCG	caccgGAGTCCTGAAACGTAGCTCG	aaacCGAGCTACGTTTCAGGACTCc
Mouse	Dhodh	2	GTAGAAATGGTCGTCCCCCG	caccgGTAGAAATGGTCGTCCCCCG	aaacCGGGGGACGACCATTTCTACc
Mouse	Gart	1	ATGAAATCCCAACTGCACAG	caccgATGAAATCCCAACTGCACAG	aaacCTGTGCAGTTGGGATTTCATc
Mouse	Gart	2	ACTCGTAGTTGTCGGACCAG	caccgACTCGTAGTTGTCGGACCAG	aaacCTGGTCCGACAACTACGAGTc
